# Sensitive visualization of SARS-CoV-2 RNA with CoronaFISH

**DOI:** 10.1101/2021.02.04.429604

**Authors:** Elena Rensen, Stefano Pietropaoli, Florian Mueller, Christian Weber, Sylvie Souquere, Pierre Isnard, Marion Rabant, Jean-Baptiste Gibier, Etienne Simon-Loriere, Marie-Anne Rameix-Welti, Gérard Pierron, Giovanna Barba-Spaeth, Christophe Zimmer

## Abstract

The current COVID-19 pandemic is caused by the severe acute respiratory syndrome coronavirus 2 (SARS-CoV-2). The positive-sense single-stranded RNA virus contains a single linear RNA segment that serves as a template for transcription and replication, leading to the synthesis of positive and negative-stranded viral RNA (vRNA) in infected cells. Tools to visualize viral RNA directly in infected cells are critical to analyze its replication cycle, screen for therapeutic molecules or study infections in human tissue. Here, we report the design, validation and initial application of fluorescence *in situ* hybridization (FISH) probes to visualize positive or negative RNA of SARS-CoV-2 (CoronaFISH). We demonstrate sensitive visualization of vRNA in African green monkey and several human cell lines, in patient samples and human tissue. We further demonstrate the adaptation of CoronaFISH probes to electron microscopy (EM). We provide all required oligonucleotide sequences, source code to design the probes, and a detailed protocol. We hope that CoronaFISH will complement existing techniques for research on SARS-CoV-2 biology and COVID-19 pathophysiology, drug screening and diagnostics.
