## Supplementary Table 1 for "Sensitive visualization of SARS-CoV-2 RNA with CoronaFISH"

### Sheet: cov2_+
Well Position	Name	Sequence	StartPosition
A1	cov19-plus-probe-01	CGCCTAAGTCAAATGACTTTAGATCGGCGCTTACACTCGGACCTCGTCGACATGCATT	674
A2	cov19-plus-probe-02	GGTCCACCAAACGTAATGCGGGGTGCATTACACTCGGACCTCGTCGACATGCATT	28305
A3	cov19-plus-probe-03	ATCTTGAAGTTTTCCAAGTGCACTTGCTGTGTTACACTCGGACCTCGTCGACATGCATT	24381
A4	cov19-plus-probe-04	TAACATGACCATGAGGTGCAGTTCGAGCATTTACACTCGGACCTCGTCGACATGCATT	488
A5	cov19-plus-probe-05	TGTGATCAACCTATCAATTTGCACTTCAGCTTACACTCGGACCTCGTCGACATGCATT	24526
A6	cov19-plus-probe-06	GTTGTTTTGATCGCGCCCCACTGCGTTTACACTCGGACCTCGTCGACATGCATT	28365
A7	cov19-plus-probe-07	TTGAACTGTTGCGACTACGTGATGAGGAACGATTACACTCGGACCTCGTCGACATGCATT	28824
A8	cov19-plus-probe-08	AAGTGTCTCACCACTACGACCGTACTGAATTACACTCGGACCTCGTCGACATGCATT	548
A9	cov19-plus-probe-09	CGCCTTGTCCTCGAGGGAATTTAAGGTCTTTTACACTCGGACCTCGTCGACATGCATT	28457
A10	cov19-plus-probe-10	AACGCTGAAGCGCTGGGGGCAAATTGTGTTACACTCGGACCTCGTCGACATGCATT	29186
A11	cov19-plus-probe-11	CCGTTAAGCTCACGCATGAGTTCACGGGTTACACTCGGACCTCGTCGACATGCATT	773
A12	cov19-plus-probe-12	TTTGTTCTGGACCACGTCTGCCGAAAGCTTACACTCGGACCTCGTCGACATGCATT	29089
B1	cov19-plus-probe-13	GTCTTCATAGAACGAACAACGCACTACAAGACTTACACTCGGACCTCGTCGACATGCATT	28182
B2	cov19-plus-probe-14	AAATCTGAAGGAGTAGCATCCTTGATTTCACCTTACACTCGGACCTCGTCGACATGCATT	25443
B3	cov19-plus-probe-15	AGTTCTTTTCTTGTGCAGGGACATAAGTCACATTACACTCGGACCTCGTCGACATGCATT	24753
B4	cov19-plus-probe-16	TAGCACGTGGAACCCAATAGGCACACTTTTACACTCGGACCTCGTCGACATGCATT	1519
B5	cov19-plus-probe-17	GCATTTTGGGGTAAGTAACCACAAGTAGTGGCTTACACTCGGACCTCGTCGACATGCATT	1324
B6	cov19-plus-probe-18	TGAGTTGGTAGTCCCAAAATCTTTGAGGCTACTTACACTCGGACCTCGTCGACATGCATT	17796
B7	cov19-plus-probe-19	GACATTTGTGCGAACAGTATCTACACAAACTCTTACACTCGGACCTCGTCGACATGCATT	3752
B8	cov19-plus-probe-20	ATTGTTTGATGAAGCCAGCATCTGCAAGTGTTTACACTCGGACCTCGTCGACATGCATT	24040
B9	cov19-plus-probe-21	AACGTTCCGTGTACCAAGCAATTTCATGCTTTACACTCGGACCTCGTCGACATGCATT	968
B10	cov19-plus-probe-22	AGTTGTTATCGACATAGCGAGTGTATGCCCTTACACTCGGACCTCGTCGACATGCATT	803
B11	cov19-plus-probe-23	GGTCCAACCAGAAGTGATTGTACCCGCTTTACACTCGGACCTCGTCGACATGCATT	24195
B12	cov19-plus-probe-24	TAGGCGTGACAAGTTTCATTATGATCTTGCAGTTACACTCGGACCTCGTCGACATGCATT	27854
C1	cov19-plus-probe-25	GACTGTAAACTACATTCTTGGTGAAATGCAGCTTACACTCGGACCTCGTCGACATGCATT	27932
C2	cov19-plus-probe-26	TGTTCACGGCAGCAGTATACACCCCTTTACACTCGGACCTCGTCGACATGCATT	940
C3	cov19-plus-probe-27	GCTTGTAAGGTTGCCCTGTTGTCCAGCTTACACTCGGACCTCGTCGACATGCATT	12066
C4	cov19-plus-probe-28	ATTTCCTTTGCACAGGTGACAATTTGTCCACTTACACTCGGACCTCGTCGACATGCATT	2246
C5	cov19-plus-probe-29	GTTTTCAAGCCAGATTCATTATGGTATTCGGCTTACACTCGGACCTCGTCGACATGCATT	1417
C6	cov19-plus-probe-30	CCCTTTGAGTGCGTGACAAATGTTTCACCTTTACACTCGGACCTCGTCGACATGCATT	2379
C7	cov19-plus-probe-31	TCGATGTACTGAATGGGTGATTTAGAACCAGCTTACACTCGGACCTCGTCGACATGCATT	28085
C8	cov19-plus-probe-32	GGAGAGTGCTAGTTGCCATCTCTTTTTGAGGTTACACTCGGACCTCGTCGACATGCATT	25583
C9	cov19-plus-probe-33	TGGGTATGTCACACTCATATGAGTTGTTGACATTACACTCGGACCTCGTCGACATGCATT	23526
C10	cov19-plus-probe-34	TATTGTTATAGCGGCCTTCTGTAAAACACGCTTACACTCGGACCTCGTCGACATGCATT	1941
C11	cov19-plus-probe-35	AAACAGTGCCAAAGATGTTAGTTAGCCACTGCTTACACTCGGACCTCGTCGACATGCATT	2094
C12	cov19-plus-probe-36	CAGCATCAGTAGTGTCAGCAATGTCTCTGTTACACTCGGACCTCGTCGACATGCATT	23259
D1	cov19-plus-probe-37	CAAAGGCAATAGTGCGACCACCCTTACGATTACACTCGGACCTCGTCGACATGCATT	1455
D2	cov19-plus-probe-38	CTTGGTCATAGACACTGGTAGAATTTCTGTGGTTACACTCGGACCTCGTCGACATGCATT	23729
D3	cov19-plus-probe-39	AGTCAACTGAACAACACCACCTGTAATGTAGTTACACTCGGACCTCGTCGACATGCATT	2061
D4	cov19-plus-probe-40	CTGATAACTAGCGCATATACCTGCACCTTACACTCGGACCTCGTCGACATGCATT	23560
D5	cov19-plus-probe-41	ATGTCAAGAATCTCAAGTGTCTGTGGATCACGTTACACTCGGACCTCGTCGACATGCATT	23290
D6	cov19-plus-probe-42	AAAGGCACATTTGGTTGCATTCATTTGGTGACTTACACTCGGACCTCGTCGACATGCATT	1185
D7	cov19-plus-probe-43	CCAATGTACACATAGTGCTTAGCACGTAATCTTACACTCGGACCTCGTCGACATGCATT	17404
D8	cov19-plus-probe-44	CATCCACGCACAATTCAATTAAAGGTGCTGATTACACTCGGACCTCGTCGACATGCATT	28052
D9	cov19-plus-probe-45	ACAGCAACCTGGTTAGAAGTATTTGTTCCTGGTTACACTCGGACCTCGTCGACATGCATT	23359
D10	cov19-plus-probe-46	GTGACAAGCTACAACACGTTGTATGTTTGCGATTACACTCGGACCTCGTCGACATGCATT	15356
D11	cov19-plus-probe-47	AAATTGTGAGTAACAACCAGTGGTGTGTACCCTTACACTCGGACCTCGTCGACATGCATT	10995
D12	cov19-plus-probe-48	TTGTAGCTTGTTTACCACACGTACAAGGTATCTTACACTCGGACCTCGTCGACATGCATT	5616
E1	cov19-plus-probe-49	ACAACAGCAAGTTGCAAACAAAGTGAACACCCTTACACTCGGACCTCGTCGACATGCATT	25616
E2	cov19-plus-probe-50	TACTATGGCAATCAAGCCAGCTATAAAACCTTACACTCGGACCTCGTCGACATGCATT	25216
E3	cov19-plus-probe-51	GAAGTGAATAGGACACGGGTCATCAACTACATTTACACTCGGACCTCGTCGACATGCATT	27984
E4	cov19-plus-probe-52	AGTTCCATCTCTAATTGAGGTTGAACCTCAACTTACACTCGGACCTCGTCGACATGCATT	3280
E5	cov19-plus-probe-53	GGTGCTGACATCATAACAAAAGGTGACTCCTTACACTCGGACCTCGTCGACATGCATT	5664
E6	cov19-plus-probe-54	TATCTAGTAATAGATTACCAGAAGCAGCGTGCTTACACTCGGACCTCGTCGACATGCATT	14579
E7	cov19-plus-probe-55	TAGTTTCTGGATTGAATGACCACATGGAACGCTTACACTCGGACCTCGTCGACATGCATT	26839
E8	cov19-plus-probe-56	ACGTGCCCGCCGAGGAGAATTAGTCTGTTACACTCGGACCTCGTCGACATGCATT	23590
E9	cov19-plus-probe-57	GTTCTTTTCACTGCACTTTGGAAAGTAACACCTTACACTCGGACCTCGTCGACATGCATT	10957
E10	cov19-plus-probe-58	TCCCATTTTTCAGTATAACCACCAATCTGGTTACACTCGGACCTCGTCGACATGCATT	25943
E11	cov19-plus-probe-59	AGTAGGTATAACCACAGCAGTTAAAACACCCTTTACACTCGGACCTCGTCGACATGCATT	4142
E12	cov19-plus-probe-60	TATGCAAAGTATGCCTACTTTTGCTCTGGTTTACACTCGGACCTCGTCGACATGCATT	17931
F1	cov19-plus-probe-61	GTTAACATTTGGGCCGACAACATGAAGACAGTTTACACTCGGACCTCGTCGACATGCATT	3602
F2	cov19-plus-probe-62	CCAGCAATACGAAGATGTCCACGAAGGATCATTACACTCGGACCTCGTCGACATGCATT	26949
F3	cov19-plus-probe-63	AGTAAGCAACTGAATTTTCTGCACCAAGTGACTTACACTCGGACCTCGTCGACATGCATT	23652
F4	cov19-plus-probe-64	ACTGTAATAGTTGTGTCCGTACCAGCTGCTTACACTCGGACCTCGTCGACATGCATT	10630
F5	cov19-plus-probe-65	TATCACCAACATCAGACACTAATGCCTGATTACACTCGGACCTCGTCGACATGCATT	7983
F6	cov19-plus-probe-66	AGTGTAGGCAATGATGGATTGACTAGCTACATTACACTCGGACCTCGTCGACATGCATT	23619
F7	cov19-plus-probe-67	GTCATGTTCAGAAATAGGACTTGTTGTGCCATTTACACTCGGACCTCGTCGACATGCATT	25909
F8	cov19-plus-probe-68	ATGTGATGTTGATATGACATGGTCGTAACAGCTTACACTCGGACCTCGTCGACATGCATT	16321
F9	cov19-plus-probe-69	GTTGAGTTTGAAGGCATCTATGCTATTCTTGGTTACACTCGGACCTCGTCGACATGCATT	11756
F10	cov19-plus-probe-70	CACATGTCTTGGACAGTAAACTACGTCATCAATTACACTCGGACCTCGTCGACATGCATT	10148
F11	cov19-plus-probe-71	GTCCTCTGACTTCAGTACATCAAACGAATTTGTTACACTCGGACCTCGTCGACATGCATT	6329
F12	cov19-plus-probe-72	TGAACAACATCACCCACTATATATGGAGCATTACACTCGGACCTCGTCGACATGCATT	4110
G1	cov19-plus-probe-73	CTTATTTAAGGCTCCTGCAACACCTCCTTACACTCGGACCTCGTCGACATGCATT	3469
G2	cov19-plus-probe-74	CACAGGCGAACTCATTTACTTCTGTACCGATTACACTCGGACCTCGTCGACATGCATT	2855
G3	cov19-plus-probe-75	AACGGTCAAAGAGTTTTAACCTCTCTTCCGTGTTACACTCGGACCTCGTCGACATGCATT	14264
G4	cov19-plus-probe-76	GTGTTGAACCTTTCTACAAGCCGCATTAATCTTACACTCGGACCTCGTCGACATGCATT	18950
G5	cov19-plus-probe-77	ACCAAGGTCACGGGGTGTCATGTTTTCAACTTACACTCGGACCTCGTCGACATGCATT	8302
G6	cov19-plus-probe-78	CGCAGGCAAGATTATCCATTCCCTGCTTACACTCGGACCTCGTCGACATGCATT	6363
G7	cov19-plus-probe-79	ATTTGACAGCAGAATTGGCCCTTAAAGCTGTTTACACTCGGACCTCGTCGACATGCATT	12649
G8	cov19-plus-probe-80	TCCAGTTGGTAATTCCATATGGTGCATGTAACTTACACTCGGACCTCGTCGACATGCATT	10532
G9	cov19-plus-probe-81	GGCAGTACAGACAACACGATGCACCACTTACACTCGGACCTCGTCGACATGCATT	13229
G10	cov19-plus-probe-82	CCCACTTTAAGTGGTCCATTAGTAGCTATGTATTACACTCGGACCTCGTCGACATGCATT	3532
G11	cov19-plus-probe-83	ACAAAGCACTCGTGGACAGCTAGACACCTTACACTCGGACCTCGTCGACATGCATT	18871
G12	cov19-plus-probe-84	AACGTGTGTCAGGGCGTAAACTTTCATAAGCATTACACTCGGACCTCGTCGACATGCATT	9093
H1	cov19-plus-probe-85	AACTGTTATTGCCTGACCAGTACCAGTGTTTACACTCGGACCTCGTCGACATGCATT	13166
H2	cov19-plus-probe-86	GTTGTACCACAAGTTACTTGTACCATACAACCTTACACTCGGACCTCGTCGACATGCATT	10096
H3	cov19-plus-probe-87	GCTTTAGGGTTACCAATGTCGTGAAGAACTGGTTACACTCGGACCTCGTCGACATGCATT	19017
H4	cov19-plus-probe-88	ACACTCAAGAACGTCTTTCTGTATGGTAGGATTTACACTCGGACCTCGTCGACATGCATT	6425
H5	cov19-plus-probe-89	GAAGCCAATCCATGCACGTACATGTCTTATTACACTCGGACCTCGTCGACATGCATT	18277
H6	cov19-plus-probe-90	AGGAATGAACCCTTAATAGTGAAATTGGGCCTTTACACTCGGACCTCGTCGACATGCATT	10444
H7	cov19-plus-probe-91	TGTCATTAGTATAACTACCACCACGCTGGTTACACTCGGACCTCGTCGACATGCATT	8781
H8	cov19-plus-probe-92	AAGTCACCATTAGTTGTGCGTAATATCGTGCCTTACACTCGGACCTCGTCGACATGCATT	8875
H9	cov19-plus-probe-93	AAGATGGATGGAACCATTCTTCACTGTAACACTTACACTCGGACCTCGTCGACATGCATT	7742
H10	cov19-plus-probe-94	TAAAGCTCACAAGTAGCGAGTGTTATCAGTGCTTACACTCGGACCTCGTCGACATGCATT	27414
H11	cov19-plus-probe-95	ACCTCCAAGAGCTAGCTTTTGTTGTATAAACCTTACACTCGGACCTCGTCGACATGCATT	21121
H12	cov19-plus-probe-96	CCTCTACAGTGTAACCATTTAAACCCTGACTTACACTCGGACCTCGTCGACATGCATT	4256

### Sheet: cov2_-
Well Position	Name	Sequence	StartPosition
A1	cov19-minus-probe-01	AGTTACGGCGCCGATCTAAAGTCATTTGACTTTACACTCGGACCTCGTCGACATGCATT	29205
A2	cov19-minus-probe-02	GTGATGCTGCTCTTGCTTTGCTGCTGTTACACTCGGACCTCGTCGACATGCATT	961
A3	cov19-minus-probe-03	GGCGACGAGCTTGGCACTGATCCTTATTACACTCGGACCTCGTCGACATGCATT	29177
A4	cov19-minus-probe-04	AGGAACTGGGCCAGAAGCTGGACTTCCTTACACTCGGACCTCGTCGACATGCATT	1265
A5	cov19-minus-probe-05	ATGCACCCCGCATTACGTTTGGTGGATTACACTCGGACCTCGTCGACATGCATT	1573
A6	cov19-minus-probe-06	CACATTGGCACCCGCAATCCTGCTAATTACACTCGGACCTCGTCGACATGCATT	1172
A7	cov19-minus-probe-07	CACCTCATGGTCATGTTATGGTTGAGCTGTTACACTCGGACCTCGTCGACATGCATT	29374
A8	cov19-minus-probe-08	ACGCAGTGGGGCGCGATCAAAACAACGTTTACACTCGGACCTCGTCGACATGCATT	1510
A9	cov19-minus-probe-09	AGCAGAACTCGAAGGCATTCAGTACGGTCGTTACACTCGGACCTCGTCGACATGCATT	29342
A10	cov19-minus-probe-10	TCTCCTGCTAGAATGGCTGGCAATGGTTACACTCGGACCTCGTCGACATGCATT	989
A11	cov19-minus-probe-11	GCGTTCTTCGGAATGTCGCGCATTGGCTTACACTCGGACCTCGTCGACATGCATT	667
A12	cov19-minus-probe-12	AGGAAGACCTTAAATTCCCTCGAGGACAAGGTTACACTCGGACCTCGTCGACATGCATT	1418
B1	cov19-minus-probe-13	AAATTGCACAATTTGCCCCCAGCGCTTTACACTCGGACCTCGTCGACATGCATT	697
B2	cov19-minus-probe-14	CAGATTTTGTTCGCGCTACTGCAACGATACTTACACTCGGACCTCGTCGACATGCATT	4405
B3	cov19-minus-probe-15	CCTCAGTCAGCACCTCATGGTGTAGTCTTACACTCGGACCTCGTCGACATGCATT	5158
B4	cov19-minus-probe-16	CTTGCATGTGACTTATGTCCCTGCACAATTACACTCGGACCTCGTCGACATGCATT	5128
B5	cov19-minus-probe-17	TGTTGATGAGCCTGAAGAACATGTCCAAATTCTTACACTCGGACCTCGTCGACATGCATT	3772
B6	cov19-minus-probe-18	TTCCACGTGCTAGCGCTAACATAGGTTGTTTACACTCGGACCTCGTCGACATGCATT	28339
B7	cov19-minus-probe-19	ATTTGACTAAAGAAGGTGCCACTACTTGTGGTTTACACTCGGACCTCGTCGACATGCATT	28564
B8	cov19-minus-probe-20	AAGACCTTCTAGCACGTGCTGGTAAAGCTTTACACTCGGACCTCGTCGACATGCATT	29005
B9	cov19-minus-probe-21	AATTGCCAGGAACCTAAATTGGGTAGTCTTGTTTACACTCGGACCTCGTCGACATGCATT	1714
B10	cov19-minus-probe-22	ATATTGCTGCTAGAGACCTCATTTGTGCATTACACTCGGACCTCGTCGACATGCATT	5785
B11	cov19-minus-probe-23	TGTAACACAAGCTTTCGGCAGACGTGGTCTTACACTCGGACCTCGTCGACATGCATT	795
B12	cov19-minus-probe-24	TGGCAACTAGCACTCTCCAAGGGTGTTTTACACTCGGACCTCGTCGACATGCATT	4280
C1	cov19-minus-probe-25	ATGCACTTTGTCCGAACAACTGGACTTTATTGTTACACTCGGACCTCGTCGACATGCATT	28971
C2	cov19-minus-probe-26	GCATCAGAGGCTGCTCGTGTTGTACGATTTACACTCGGACCTCGTCGACATGCATT	28002
C3	cov19-minus-probe-27	ATTTTCTCCCGCACTCTTGAAACTGCTTTACACTCGGACCTCGTCGACATGCATT	27973
C4	cov19-minus-probe-28	CCATACAGGTGTTGTTGGAGAAGGTTCCGAAGTTACACTCGGACCTCGTCGACATGCATT	28305
C5	cov19-minus-probe-29	TTCAACTTCAATGGTTTAACAGGCACAGGTGTTTACACTCGGACCTCGTCGACATGCATT	6689
C6	cov19-minus-probe-30	CAGGGTGCTGTAGACATAAACAAGCTTTGTGATTACACTCGGACCTCGTCGACATGCATT	17843
C7	cov19-minus-probe-31	TTGGTAAACCTAGACCACCACTTAACCGAAATTTACACTCGGACCTCGTCGACATGCATT	13130
C8	cov19-minus-probe-32	CAGGTTCTAATGTTTTTCAAACACGTGCAGGCTTACACTCGGACCTCGTCGACATGCATT	6397
C9	cov19-minus-probe-33	TGTTTCAAATGGCACACACTGGTTTGTAACACTTACACTCGGACCTCGTCGACATGCATT	5025
C10	cov19-minus-probe-34	CTGTACTCAACTCAATTGAGTACAGACACTGGTTACACTCGGACCTCGTCGACATGCATT	3840
C11	cov19-minus-probe-35	GGCTGGTTCTAAATCACCCATTCAGTACATTACACTCGGACCTCGTCGACATGCATT	1790
C12	cov19-minus-probe-36	AAGCTTGATGGCTTTATGGGTAGAATTCGATCTTACACTCGGACCTCGTCGACATGCATT	28733
D1	cov19-minus-probe-37	CTGAGCATAGTCTTGCCGAATACCATAATGATTACACTCGGACCTCGTCGACATGCATT	28469
D2	cov19-minus-probe-38	ATGCCATTAAGTGCACCTACACTAGTGCTTACACTCGGACCTCGTCGACATGCATT	12943
D3	cov19-minus-probe-39	TAGTTGTCTCAAGGGCTGTTGTTCTTGTGGATTTACACTCGGACCTCGTCGACATGCATT	4587
D4	cov19-minus-probe-40	TGACATTACACCATGTTCTTTTGGTGGTGTCATTACACTCGGACCTCGTCGACATGCATT	6555
D5	cov19-minus-probe-41	TCTTTATCAGGATGTTAACTGCACAGAAGTCCTTACACTCGGACCTCGTCGACATGCATT	6480
D6	cov19-minus-probe-42	CAGTTGACTTCGCAGTGGCTAACTAACATCTTACACTCGGACCTCGTCGACATGCATT	27790
D7	cov19-minus-probe-43	ATAGTCAACAAACTGTTGGTCAACAAGACGGCTTACACTCGGACCTCGTCGACATGCATT	26659
D8	cov19-minus-probe-44	AGCACTATGTGTACATTGGCGACCCTGTTACACTCGGACCTCGTCGACATGCATT	12460
D9	cov19-minus-probe-45	TCTATCCAGTTGCGTCACCAAATGAATGCTTACACTCGGACCTCGTCGACATGCATT	28702
D10	cov19-minus-probe-46	GATGCTGTTGTGTGTTTCAATAGCACTTATGCTTACACTCGGACCTCGTCGACATGCATT	14151
D11	cov19-minus-probe-47	GTCATCGTCAACAACCTAGACAAATCAGCTTTACACTCGGACCTCGTCGACATGCATT	14957
D12	cov19-minus-probe-48	CCAAATGTGCCTTTCAACTCTCATGAAGTGTTTACACTCGGACCTCGTCGACATGCATT	28669
E1	cov19-minus-probe-49	TCATTGTGGTGAAACTTCATGGCAGACGGGTTACACTCGGACCTCGTCGACATGCATT	28637
E2	cov19-minus-probe-50	GTTCTTGCTCGCAAACATACAACGTGTTGTAGTTACACTCGGACCTCGTCGACATGCATT	14523
E3	cov19-minus-probe-51	TATTATCAGCTGGTATTTTTGGTGCTGACCCTTACACTCGGACCTCGTCGACATGCATT	26165
E4	cov19-minus-probe-52	CGCTAGTTATCAGACTCAGACTAATTCTCCTTACACTCGGACCTCGTCGACATGCATT	6299
E5	cov19-minus-probe-53	ATTACCAAGGTAAACCTTTGGAATTTGGTGCCTTACACTCGGACCTCGTCGACATGCATT	26746
E6	cov19-minus-probe-54	TTCAGATACCTTGTACGTGTGGTAAACAAGCTTTACACTCGGACCTCGTCGACATGCATT	24259
E7	cov19-minus-probe-55	GATTTGAGTGTTGTCAATGCCAGATTACGTGCTTACACTCGGACCTCGTCGACATGCATT	12489
E8	cov19-minus-probe-56	CTATGCACGCTGCTTCTGGTAATCTATTATTACACTCGGACCTCGTCGACATGCATT	15299
E9	cov19-minus-probe-57	ATGGGGTTTTACAGGTAACCTACAAAGCAACCTTACACTCGGACCTCGTCGACATGCATT	11095
E10	cov19-minus-probe-58	CGTACGCGTTCCATGTGGTCATTCAATCCTTACACTCGGACCTCGTCGACATGCATT	3040
E11	cov19-minus-probe-59	GTTCAACCTCAATTAGAGATGGAACTTACACCTTACACTCGGACCTCGTCGACATGCATT	26585
E12	cov19-minus-probe-60	TCCACTGCTTCAGACACTTATGCCTGTTACACTCGGACCTCGTCGACATGCATT	11187
F1	cov19-minus-probe-61	TACAACAGCAGCCAAACTAATGGTTGTCATACTTACACTCGGACCTCGTCGACATGCATT	17415
F2	cov19-minus-probe-62	GTACTTAAGCTTAAGGTTGATACAGCCAATCCTTACACTCGGACCTCGTCGACATGCATT	19562
F3	cov19-minus-probe-63	CACCTGCTCAGTATGAACTTAAGCATGGTATTACACTCGGACCTCGTCGACATGCATT	24180
F4	cov19-minus-probe-64	ATAAGTTTGTTCGCATTCAACCAGGACAGACTTTACACTCGGACCTCGTCGACATGCATT	19516
F5	cov19-minus-probe-65	TTGATGACCCGTGTCCTATTCACTTCTATTTTACACTCGGACCTCGTCGACATGCATT	1883
F6	cov19-minus-probe-66	AGATCCATCAAGAATCCTAGGGGCCGGTTACACTCGGACCTCGTCGACATGCATT	13941
F7	cov19-minus-probe-67	GTGGACATCTTCGTATTGCTGGACACCATTACACTCGGACCTCGTCGACATGCATT	2917
F8	cov19-minus-probe-68	CAATTACCTGCACCACGCACATTGCTTTACACTCGGACCTCGTCGACATGCATT	12432
F9	cov19-minus-probe-69	TCATTGCCTACACTATGTCACTTGGTGCTTACACTCGGACCTCGTCGACATGCATT	6239
F10	cov19-minus-probe-70	TTGTCTATGTGATAGACGTGCCACATGCTTTACACTCGGACCTCGTCGACATGCATT	11215
F11	cov19-minus-probe-71	TACTTGTGCTAGTGAGTACACTGGTAATTACCTTACACTCGGACCTCGTCGACATGCATT	24144
F12	cov19-minus-probe-72	AGCAGCTGGTACGGACACAACTATTACAGTTTACACTCGGACCTCGTCGACATGCATT	19244
G1	cov19-minus-probe-73	ACAACAAAGGGAGGTAGGTTTGTACTTGCACTTTACACTCGGACCTCGTCGACATGCATT	17087
G2	cov19-minus-probe-74	AAACTCAAAACACTAGTTGCAACTGCAGAAGCTTACACTCGGACCTCGTCGACATGCATT	21785
G3	cov19-minus-probe-75	GGCGGGCACGTAGTGTAGCTAGTCAATCTTACACTCGGACCTCGTCGACATGCATT	6269
G4	cov19-minus-probe-76	GATCTGTATTGTCAAGTCCATGGTAATGCACATTACACTCGGACCTCGTCGACATGCATT	11061
G5	cov19-minus-probe-77	CAACAAGTCCTATTTCTGAACATGACTACCAGTTACACTCGGACCTCGTCGACATGCATT	3956
G6	cov19-minus-probe-78	AGATGCTCCATATATAGTGGGTGATGTTGTTCTTACACTCGGACCTCGTCGACATGCATT	25764
G7	cov19-minus-probe-79	ATTCGTTTGATGTACTGAAGTCAGAGGACGCGTTACACTCGGACCTCGTCGACATGCATT	23539
G8	cov19-minus-probe-80	TGTTAACTGTTTGGATGACAGATGCATTCTGCTTACACTCGGACCTCGTCGACATGCATT	15538
G9	cov19-minus-probe-81	ATGACGTAGTTTACTGTCCAAGACATGTGATCTTACACTCGGACCTCGTCGACATGCATT	19720
G10	cov19-minus-probe-82	TGTAGTAAGGTAATCACTGGGTTACATCCTACTTACACTCGGACCTCGTCGACATGCATT	11802
G11	cov19-minus-probe-83	GTGACACACTTAAAAATCTCTCTGACAGAGTCTTACACTCGGACCTCGTCGACATGCATT	11321
G12	cov19-minus-probe-84	TTTAAGCGGACACAATCTTGCTAAACACTGTCTTACACTCGGACCTCGTCGACATGCATT	26295
H1	cov19-minus-probe-85	TGTACTGCCGTTGCCACATAGATCATCTTACACTCGGACCTCGTCGACATGCATT	16629
H2	cov19-minus-probe-86	GGGAATGGATAATCTTGCCTGCGAAGATCTTTACACTCGGACCTCGTCGACATGCATT	23507
H3	cov19-minus-probe-87	ATGGAATTACCAACTGGAGTTCATGCTGGCTTACACTCGGACCTCGTCGACATGCATT	19327
H4	cov19-minus-probe-88	ATTTGTCTTATGGGCACATGGCTTTGAGTTGATTACACTCGGACCTCGTCGACATGCATT	11287
H5	cov19-minus-probe-89	GGTGTTTACCAATGTGCTATGAGGCCCAATTACACTCGGACCTCGTCGACATGCATT	19451
H6	cov19-minus-probe-90	AGCTGTCCACGAGTGCTTTGTTAAGCGTGTTACACTCGGACCTCGTCGACATGCATT	10996
H7	cov19-minus-probe-91	GACCTTGGTGCTTGTATTGACTGTAGTGCGTTACACTCGGACCTCGTCGACATGCATT	21550
H8	cov19-minus-probe-92	AGGCAATAACAGTTACACCGGAAGCCAATATTTACACTCGGACCTCGTCGACATGCATT	16691
H9	cov19-minus-probe-93	TGAAAGTTTACGCCCTGACACACGTTATGTGTTACACTCGGACCTCGTCGACATGCATT	20773
H10	cov19-minus-probe-94	TGGAGACAGGTGGTTTCTCAATCGATTTACCATTACACTCGGACCTCGTCGACATGCATT	19176
H11	cov19-minus-probe-95	ACTTGTGGTACAACTACACTTAACGGTCTTTGTTACACTCGGACCTCGTCGACATGCATT	19757
H12	cov19-minus-probe-96	ACAGATTTTTCCAGAGTTAGTGCTAAACCACCTTACACTCGGACCTCGTCGACATGCATT	11442
