## Supplementary Table 2 for "Sensitive visualization of SARS-CoV-2 RNA with CoronaFISH"

### Sheet: Feuil1
Name	Sequences (5'-3')	final concentration [nM]
RdRp gene / nCoV_IP2 (Flo2)
nCoV_IP2-12669Fw	ATGAGCTTAGTCCTGTTG	400
nCoV_IP2-12759Rv	CTCCCTTTGTTGTGTTGT	400
nCoV_IP2-12696bProbe(+)	AGATGTCTTGTGCTGCCGGTA [5']Hex [3']BHQ-1	200
RdRp gene / nCoV_IP4 (Flo4)
nCoV_IP4-14059Fw	GGTAACTGGTATGATTTCG	400
nCoV_IP4-14146Rv	CTGGTCAAGGTTAATATAGG	400
nCoV_IP4-14084Probe(+)	TCATACAAACCACGCCAGG [5']Fam [3']BHQ-1	200
